# SCANBIT facilitates identification of tumor cell populations in scRNAseq data using pseudobulked SNV calls

**DOI:** 10.64898/2026.01.27.701834

**Authors:** MV Cannon, MJ Gust, AC Gross, M Cam, JB Reinecke, L Jimenez Garcia, CH Strawser, L Ryan, M Sammons, CZ Zhang, RD Roberts

## Abstract

**Motivation:** Single cell RNAseq (scRNAseq) is an ideal tool to characterize the heterogeneity within the tumor microenvironment, however, accurate identification of tumor cells can be a challenge. Reference-based methods can be inaccurate, if reference datasets are even available. Current purpose-built methods can be inaccurate, particularly with highly heterogeneous tumor types. Improved methods are needed. We explored the use of genetic variants to distinguish tumor from normal cells within scRNAseq data.

**Results:** We characterized the limitations inherent to calling variants from scRNAseq data, quantifying how data sparsity precludes genetic distance calculation between single cells. As a novel workaround, we pooled data from transcriptionally similar cell clusters to call high quality variants and then calculated pairwise differences between cell populations and performed hierarchical clustering. We quantified confidence in genetic divergence between tumor and normal cell populations using bootstrapping. We performed extensive validation to assess accurate identification of tumor cells using ground-truth datasets. Application of our method to human scRNAseq samples highlighted the utility of our approach and revealed how mutational burden influences successful tumor cell identification.

Improved cell type assignment in scRNAseq data will facilitate analysis of tumor samples and, in turn, accelerate our understanding of the mechanisms underlying tumor progression and reveal potential biological vulnerabilities that can be exploited to develop improved treatment options.

**Availability and implementation:** Our method is publicly available as an R package: SCANBIT (Single Cell Altered Nucleotide Based Inference of Tumor) https://github.com/kidcancerlab/scanBit.
