## Supplemental figures and tables for "SCANBIT facilitates identification of tumor cell populations in scRNAseq data using pseudobulked SNV calls": ST_1_sample_metadata.tsv

geo_id	sra_number	Sample_ID	description	sample_group	tumor_type	align_ref	subset_nCount_RNA_min	subset_nCount_RNA_max	subset_percent.mt_max	cluster_label
GSE210358	SRR20761355	G0001	HMP11_A	tumor validation	Prostate cancer	/home/gdrobertslab/lab/GenRef/10x-hg38	1000	60000	25	Prostate_pt_1
GSE210358	SRR20761356	G0001	HMP11_A	tumor validation	Prostate cancer	/home/gdrobertslab/lab/GenRef/10x-hg38	1000	60000	25	Prostate_pt_1
GSE210358	SRR20761353	G0002	HMP11_B	tumor validation	Prostate cancer	/home/gdrobertslab/lab/GenRef/10x-hg38	1000	60000	25	Prostate_pt_2
GSE210358	SRR20761354	G0002	HMP11_B	tumor validation	Prostate cancer	/home/gdrobertslab/lab/GenRef/10x-hg38	1000	60000	25	Prostate_pt_2
GSE222703	SRR23063397	G0003	ccRCC tumor - patient 1	tumor validation	Clear cell carcinoma of the kidney	/home/gdrobertslab/lab/GenRef/10x-hg38	1000	75000	30	RCC_pt_1
GSE222703	SRR23063398	G0003	ccRCC tumor - patient 1	tumor validation	Clear cell carcinoma of the kidney	/home/gdrobertslab/lab/GenRef/10x-hg38	1000	75000	30	RCC_pt_1
GSE222703	SRR23063395	G0004	adjacent kidney tissue - patient 1	healthy samples	healthy	/home/gdrobertslab/lab/GenRef/10x-hg38	1000	75000	30	RCC_pt_2
GSE222703	SRR23063396	G0004	adjacent kidney tissue - patient 1	healthy samples	healthy	/home/gdrobertslab/lab/GenRef/10x-hg38	1000	75000	30	RCC_pt_2
GSE247228	SRR26705626	G0005	YUMM3_3-ActA_GFP_1	truthset validation	Melanoma	custom_ref/gfp_rfp_mm10	1000	75000	30	GFP_melanoma_1
GSE247228	SRR26705627	G0006	YUMM3_3-ActA_GFP_2	truthset validation	Melanoma	custom_ref/gfp_rfp_mm10	1000	100000	30	GFP_melanoma_2
GSE247228	SRR26705629	G0007	YUMM3_3-ActA_GFP_3	truthset validation	Melanoma	custom_ref/gfp_rfp_mm10	1000	100000	30	GFP_melanoma_3
GSE247228	SRR26705628	G0008	YUMM3_3-CTRL_GFP_1	truthset validation	Melanoma	custom_ref/gfp_rfp_mm10	1000	80000	20	GFP_melanoma_4
GSE247228	SRR26705630	G0009	YUMM3_3-CTRL_GFP_2	truthset validation	Melanoma	custom_ref/gfp_rfp_mm10	1000	75000	20	GFP_melanoma_5
GSE247228	SRR26705631	G0010	YUMM3_3-CTRL_GFP_3	truthset validation	Melanoma	custom_ref/gfp_rfp_mm10	1000	60000	20	GFP_melanoma_6
GSE201615	SRR18932566	G0011	Replicate 1, mRNA-derived cDNA	truthset validation	undifferentiated pleiomorphic sarcoma	custom_ref/gfp_rfp_mm10	1000	60000	20	DsReD_sarcoma_1
GSE201615	SRR18932567	G0011	Replicate 1, mRNA-derived cDNA	truthset validation	undifferentiated pleiomorphic sarcoma	custom_ref/gfp_rfp_mm10	1000	60000	20	DsReD_sarcoma_1
GSE201615	SRR18932562	G0012	Replicate 2, mRNA-derived cDNA	truthset validation	undifferentiated pleiomorphic sarcoma	custom_ref/gfp_rfp_mm10	1000	60000	20	DsReD_sarcoma_2
GSE201615	SRR18932563	G0012	Replicate 2, mRNA-derived cDNA	truthset validation	undifferentiated pleiomorphic sarcoma	custom_ref/gfp_rfp_mm10	1000	60000	20	DsReD_sarcoma_2
GSE162454	SRR13177101	G0013	GSE162454: Osteosarcoma GSM4952363: Patient 1	tumor validation	Osteosarcoma	/home/gdrobertslab/lab/GenRef/10x-hg38	1000	140000	30	Osteo_pt_1
GSE162454	SRR13177102	G0013	GSE162454: Osteosarcoma GSM4952363: Patient 1	tumor validation	Osteosarcoma	/home/gdrobertslab/lab/GenRef/10x-hg38	1000	140000	30	Osteo_pt_1
GSE162454	SRR13177103	G0013	GSE162454: Osteosarcoma GSM4952363: Patient 1	tumor validation	Osteosarcoma	/home/gdrobertslab/lab/GenRef/10x-hg38	1000	140000	30	Osteo_pt_1
GSE162454	SRR13177104	G0013	GSE162454: Osteosarcoma GSM4952363: Patient 1	tumor validation	Osteosarcoma	/home/gdrobertslab/lab/GenRef/10x-hg38	1000	140000	30	Osteo_pt_1
GSE162454	SRR13177105	G0014	GSE162454: Osteosarcoma GSM4952364: Patient 2	tumor validation	Osteosarcoma	/home/gdrobertslab/lab/GenRef/10x-hg38	1000	100000	40	Osteo_pt_2
GSE162454	SRR13177106	G0014	GSE162454: Osteosarcoma GSM4952364: Patient 2	tumor validation	Osteosarcoma	/home/gdrobertslab/lab/GenRef/10x-hg38	1000	100000	40	Osteo_pt_2
GSE162454	SRR13177107	G0014	GSE162454: Osteosarcoma GSM4952364: Patient 2	tumor validation	Osteosarcoma	/home/gdrobertslab/lab/GenRef/10x-hg38	1000	100000	40	Osteo_pt_2
GSE162454	SRR13177108	G0014	GSE162454: Osteosarcoma GSM4952364: Patient 2	tumor validation	Osteosarcoma	/home/gdrobertslab/lab/GenRef/10x-hg38	1000	100000	40	Osteo_pt_2
GSE162454	SRR13177109	G0015	GSE162454: Osteosarcoma GSM4952365: Patient 3	tumor validation	Osteosarcoma	/home/gdrobertslab/lab/GenRef/10x-hg38	1000	50000	40	Osteo_pt_3
GSE162454	SRR13927112	G0016	GSE162454: Osteosarcoma GSM5155198: Patient 4	tumor validation	Osteosarcoma	/home/gdrobertslab/lab/GenRef/10x-hg38	1000	120000	30	Osteo_pt_4
GSE162454	SRR13927113	G0016	GSE162454: Osteosarcoma GSM5155198: Patient 4	tumor validation	Osteosarcoma	/home/gdrobertslab/lab/GenRef/10x-hg38	1000	120000	30	Osteo_pt_4
GSE162454	SRR13927114	G0016	GSE162454: Osteosarcoma GSM5155198: Patient 4	tumor validation	Osteosarcoma	/home/gdrobertslab/lab/GenRef/10x-hg38	1000	120000	30	Osteo_pt_4
GSE162454	SRR13927115	G0016	GSE162454: Osteosarcoma GSM5155198: Patient 4	tumor validation	Osteosarcoma	/home/gdrobertslab/lab/GenRef/10x-hg38	1000	120000	30	Osteo_pt_4
GSE162454	SRR13927116	G0017	GSE162454: Osteosarcoma GSM5155199: Patient 5	tumor validation	Osteosarcoma	/home/gdrobertslab/lab/GenRef/10x-hg38	1000	120000	30	Osteo_pt_5
GSE162454	SRR13927117	G0017	GSE162454: Osteosarcoma GSM5155199: Patient 5	tumor validation	Osteosarcoma	/home/gdrobertslab/lab/GenRef/10x-hg38	1000	120000	30	Osteo_pt_5
GSE162454	SRR13927118	G0017	GSE162454: Osteosarcoma GSM5155199: Patient 5	tumor validation	Osteosarcoma	/home/gdrobertslab/lab/GenRef/10x-hg38	1000	120000	30	Osteo_pt_5
GSE162454	SRR13927119	G0017	GSE162454: Osteosarcoma GSM5155199: Patient 5	tumor validation	Osteosarcoma	/home/gdrobertslab/lab/GenRef/10x-hg38	1000	120000	30	Osteo_pt_5
GSE162454	SRR13927120	G0018	GSE162454: Osteosarcoma GSM5155200: Patient 6	tumor validation	Osteosarcoma	/home/gdrobertslab/lab/GenRef/10x-hg38	1000	100000	30	Osteo_pt_6
GSE162454	SRR13927121	G0018	GSE162454: Osteosarcoma GSM5155200: Patient 6	tumor validation	Osteosarcoma	/home/gdrobertslab/lab/GenRef/10x-hg38	1000	100000	30	Osteo_pt_6
GSE162454	SRR13927122	G0018	GSE162454: Osteosarcoma GSM5155200: Patient 6	tumor validation	Osteosarcoma	/home/gdrobertslab/lab/GenRef/10x-hg38	1000	100000	30	Osteo_pt_6
GSE162454	SRR13927123	G0018	GSE162454: Osteosarcoma GSM5155200: Patient 6	tumor validation	Osteosarcoma	/home/gdrobertslab/lab/GenRef/10x-hg38	1000	100000	30	Osteo_pt_6
GSE169396	SRR14041330	G0019	GSE169396: bone tissue cells-S1	healthy samples	healthy	/home/gdrobertslab/lab/GenRef/10x-hg38	1000	100000	20	Bone_pt_1
GSE169396	SRR14041331	G0019	GSE169396: bone tissue cells-S1	healthy samples	healthy	/home/gdrobertslab/lab/GenRef/10x-hg38	1000	100000	20	Bone_pt_1
GSE169396	SRR14041332	G0019	GSE169396: bone tissue cells-S1	healthy samples	healthy	/home/gdrobertslab/lab/GenRef/10x-hg38	1000	100000	20	Bone_pt_1
GSE169396	SRR14041333	G0020	GSE169396: bone tissue cells-S2	healthy samples	healthy	/home/gdrobertslab/lab/GenRef/10x-hg38	1000	80000	20	Bone_pt_2
GSE169396	SRR14041334	G0020	GSE169396: bone tissue cells-S2	healthy samples	healthy	/home/gdrobertslab/lab/GenRef/10x-hg38	1000	80000	20	Bone_pt_2
GSE169396	SRR14041335	G0020	GSE169396: bone tissue cells-S2	healthy samples	healthy	/home/gdrobertslab/lab/GenRef/10x-hg38	1000	80000	20	Bone_pt_2
GSE169396	SRR14041336	G0020	GSE169396: bone tissue cells-S2	healthy samples	healthy	/home/gdrobertslab/lab/GenRef/10x-hg38	1000	80000	20	Bone_pt_2
GSE169396	SRR14041337	G0020	GSE169396: bone tissue cells-S2	healthy samples	healthy	/home/gdrobertslab/lab/GenRef/10x-hg38	1000	80000	20	Bone_pt_2
GSE169396	SRR14041338	G0020	GSE169396: bone tissue cells-S2	healthy samples	healthy	/home/gdrobertslab/lab/GenRef/10x-hg38	1000	80000	20	Bone_pt_2
GSE169396	SRR14041339	G0020	GSE169396: bone tissue cells-S2	healthy samples	healthy	/home/gdrobertslab/lab/GenRef/10x-hg38	1000	80000	20	Bone_pt_2
GSE169396	SRR14041340	G0020	GSE169396: bone tissue cells-S2	healthy samples	healthy	/home/gdrobertslab/lab/GenRef/10x-hg38	1000	80000	20	Bone_pt_2
GSE169396	SRR14041341	G0020	GSE169396: bone tissue cells-S2	healthy samples	healthy	/home/gdrobertslab/lab/GenRef/10x-hg38	1000	80000	20	Bone_pt_2
GSE169396	SRR14041342	G0020	GSE169396: bone tissue cells-S2	healthy samples	healthy	/home/gdrobertslab/lab/GenRef/10x-hg38	1000	80000	20	Bone_pt_2
GSE169396	SRR14041343	G0020	GSE169396: bone tissue cells-S2	healthy samples	healthy	/home/gdrobertslab/lab/GenRef/10x-hg38	1000	80000	20	Bone_pt_2
GSE169396	SRR14041344	G0021	GSE169396: bone tissue cells-S3	healthy samples	healthy	/home/gdrobertslab/lab/GenRef/10x-hg38	1000	80000	20	Bone_pt_3
GSE169396	SRR14041345	G0021	GSE169396: bone tissue cells-S3	healthy samples	healthy	/home/gdrobertslab/lab/GenRef/10x-hg38	1000	80000	20	Bone_pt_3
GSE169396	SRR14041346	G0021	GSE169396: bone tissue cells-S3	healthy samples	healthy	/home/gdrobertslab/lab/GenRef/10x-hg38	1000	80000	20	Bone_pt_3
GSE169396	SRR14041347	G0021	GSE169396: bone tissue cells-S3	healthy samples	healthy	/home/gdrobertslab/lab/GenRef/10x-hg38	1000	80000	20	Bone_pt_3
GSE169396	SRR14041348	G0022	GSE169396: bone tissue cells-S4	healthy samples	healthy	/home/gdrobertslab/lab/GenRef/10x-hg38	1000	80000	20	Bone_pt_4
GSE169396	SRR14041349	G0022	GSE169396: bone tissue cells-S4	healthy samples	healthy	/home/gdrobertslab/lab/GenRef/10x-hg38	1000	80000	20	Bone_pt_4
GSE169396	SRR14041350	G0022	GSE169396: bone tissue cells-S4	healthy samples	healthy	/home/gdrobertslab/lab/GenRef/10x-hg38	1000	80000	20	Bone_pt_4
GSE169396	SRR14041351	G0022	GSE169396: bone tissue cells-S4	healthy samples	healthy	/home/gdrobertslab/lab/GenRef/10x-hg38	1000	80000	20	Bone_pt_4
GSE169396	SRR14041352	G0022	GSE169396: bone tissue cells-S4	healthy samples	healthy	/home/gdrobertslab/lab/GenRef/10x-hg38	1000	80000	20	Bone_pt_4
GSE169396	SRR14041353	G0022	GSE169396: bone tissue cells-S4	healthy samples	healthy	/home/gdrobertslab/lab/GenRef/10x-hg38	1000	80000	20	Bone_pt_4
GSE169396	SRR14041354	G0022	GSE169396: bone tissue cells-S4	healthy samples	healthy	/home/gdrobertslab/lab/GenRef/10x-hg38	1000	80000	20	Bone_pt_4
GSE169396	SRR14041355	G0022	GSE169396: bone tissue cells-S4	healthy samples	healthy	/home/gdrobertslab/lab/GenRef/10x-hg38	1000	80000	20	Bone_pt_4
GSE237579	SRR25308531	G0023	scRNA-seq PMBC healthy donor 6	healthy samples	healthy	/home/gdrobertslab/lab/GenRef/10x-hg38	1000	20000	20	PBMC_pt_1
GSE237579	SRR25308533	G0023	scRNA-seq PMBC healthy donor 6	healthy samples	healthy	/home/gdrobertslab/lab/GenRef/10x-hg38	1000	20000	20	PBMC_pt_1
GSE237579	SRR25308532	G0024	scRNA-seq PMBC healthy donor 7	healthy samples	healthy	/home/gdrobertslab/lab/GenRef/10x-hg38	1000	15000	20	PBMC_pt_2
GSE237579	SRR25308535	G0024	scRNA-seq PMBC healthy donor 7	healthy samples	healthy	/home/gdrobertslab/lab/GenRef/10x-hg38	1000	15000	20	PBMC_pt_2
GSE184880	SRR16093349	G0025	High-grade serous ovarian cancer tissue	tumor validation	Ovarian cancer	/home/gdrobertslab/lab/GenRef/10x-hg38	1000	150000	40	OvCanc_pt_1
GSE184880	SRR16093350	G0025	High-grade serous ovarian cancer tissue	tumor validation	Ovarian cancer	/home/gdrobertslab/lab/GenRef/10x-hg38	1000	150000	40	OvCanc_pt_1
GSE184880	SRR16093351	G0025	High-grade serous ovarian cancer tissue	tumor validation	Ovarian cancer	/home/gdrobertslab/lab/GenRef/10x-hg38	1000	150000	40	OvCanc_pt_1
GSE184880	SRR16093352	G0025	High-grade serous ovarian cancer tissue	tumor validation	Ovarian cancer	/home/gdrobertslab/lab/GenRef/10x-hg38	1000	150000	40	OvCanc_pt_1
GSE184880	SRR16093353	G0025	High-grade serous ovarian cancer tissue	tumor validation	Ovarian cancer	/home/gdrobertslab/lab/GenRef/10x-hg38	1000	150000	40	OvCanc_pt_1
GSE184880	SRR16093354	G0025	High-grade serous ovarian cancer tissue	tumor validation	Ovarian cancer	/home/gdrobertslab/lab/GenRef/10x-hg38	1000	150000	40	OvCanc_pt_1
GSE184880	SRR16093355	G0025	High-grade serous ovarian cancer tissue	tumor validation	Ovarian cancer	/home/gdrobertslab/lab/GenRef/10x-hg38	1000	150000	40	OvCanc_pt_1
GSE184880	SRR16093356	G0025	High-grade serous ovarian cancer tissue	tumor validation	Ovarian cancer	/home/gdrobertslab/lab/GenRef/10x-hg38	1000	150000	40	OvCanc_pt_1
GSE184880	SRR16093357	G0026	High-grade serous ovarian cancer tissue	tumor validation	Ovarian cancer	/home/gdrobertslab/lab/GenRef/10x-hg38	1000	150000	40	OvCanc_pt_2
GSE184880	SRR16093358	G0026	High-grade serous ovarian cancer tissue	tumor validation	Ovarian cancer	/home/gdrobertslab/lab/GenRef/10x-hg38	1000	150000	40	OvCanc_pt_2
GSE184880	SRR16093359	G0026	High-grade serous ovarian cancer tissue	tumor validation	Ovarian cancer	/home/gdrobertslab/lab/GenRef/10x-hg38	1000	150000	40	OvCanc_pt_2
GSE184880	SRR16093360	G0026	High-grade serous ovarian cancer tissue	tumor validation	Ovarian cancer	/home/gdrobertslab/lab/GenRef/10x-hg38	1000	150000	40	OvCanc_pt_2
GSE184880	SRR16093361	G0027	High-grade serous ovarian cancer tissue	tumor validation	Ovarian cancer	/home/gdrobertslab/lab/GenRef/10x-hg38	1000	125000	40	OvCanc_pt_3
GSE184880	SRR16093362	G0027	High-grade serous ovarian cancer tissue	tumor validation	Ovarian cancer	/home/gdrobertslab/lab/GenRef/10x-hg38	1000	125000	40	OvCanc_pt_3
GSE184880	SRR16093363	G0027	High-grade serous ovarian cancer tissue	tumor validation	Ovarian cancer	/home/gdrobertslab/lab/GenRef/10x-hg38	1000	125000	40	OvCanc_pt_3
GSE184880	SRR16093364	G0027	High-grade serous ovarian cancer tissue	tumor validation	Ovarian cancer	/home/gdrobertslab/lab/GenRef/10x-hg38	1000	125000	40	OvCanc_pt_3
GSE184880	SRR16093365	G0028	High-grade serous ovarian cancer tissue	tumor validation	Ovarian cancer	/home/gdrobertslab/lab/GenRef/10x-hg38	1000	150000	50	OvCanc_pt_4
GSE184880	SRR16093366	G0028	High-grade serous ovarian cancer tissue	tumor validation	Ovarian cancer	/home/gdrobertslab/lab/GenRef/10x-hg38	1000	150000	50	OvCanc_pt_4
GSE184880	SRR16093367	G0028	High-grade serous ovarian cancer tissue	tumor validation	Ovarian cancer	/home/gdrobertslab/lab/GenRef/10x-hg38	1000	150000	50	OvCanc_pt_4
GSE184880	SRR16093368	G0028	High-grade serous ovarian cancer tissue	tumor validation	Ovarian cancer	/home/gdrobertslab/lab/GenRef/10x-hg38	1000	150000	50	OvCanc_pt_4
GSE184880	SRR16093369	G0029	High-grade serous ovarian cancer tissue	tumor validation	Ovarian cancer	/home/gdrobertslab/lab/GenRef/10x-hg38	1000	125000	40	OvCanc_pt_5
GSE184880	SRR16093370	G0029	High-grade serous ovarian cancer tissue	tumor validation	Ovarian cancer	/home/gdrobertslab/lab/GenRef/10x-hg38	1000	125000	40	OvCanc_pt_5
GSE184880	SRR16093371	G0029	High-grade serous ovarian cancer tissue	tumor validation	Ovarian cancer	/home/gdrobertslab/lab/GenRef/10x-hg38	1000	125000	40	OvCanc_pt_5
GSE184880	SRR16093372	G0029	High-grade serous ovarian cancer tissue	tumor validation	Ovarian cancer	/home/gdrobertslab/lab/GenRef/10x-hg38	1000	125000	40	OvCanc_pt_5
GSE184880	SRR16093373	G0029	High-grade serous ovarian cancer tissue	tumor validation	Ovarian cancer	/home/gdrobertslab/lab/GenRef/10x-hg38	1000	125000	40	OvCanc_pt_5
GSE184880	SRR16093374	G0029	High-grade serous ovarian cancer tissue	tumor validation	Ovarian cancer	/home/gdrobertslab/lab/GenRef/10x-hg38	1000	125000	40	OvCanc_pt_5
GSE184880	SRR16093375	G0029	High-grade serous ovarian cancer tissue	tumor validation	Ovarian cancer	/home/gdrobertslab/lab/GenRef/10x-hg38	1000	125000	40	OvCanc_pt_5
GSE184880	SRR16093376	G0029	High-grade serous ovarian cancer tissue	tumor validation	Ovarian cancer	/home/gdrobertslab/lab/GenRef/10x-hg38	1000	125000	40	OvCanc_pt_5
GSE184880	SRR16093377	G0029	High-grade serous ovarian cancer tissue	tumor validation	Ovarian cancer	/home/gdrobertslab/lab/GenRef/10x-hg38	1000	125000	40	OvCanc_pt_5
GSE184880	SRR16093378	G0029	High-grade serous ovarian cancer tissue	tumor validation	Ovarian cancer	/home/gdrobertslab/lab/GenRef/10x-hg38	1000	125000	40	OvCanc_pt_5
GSE184880	SRR16093379	G0029	High-grade serous ovarian cancer tissue	tumor validation	Ovarian cancer	/home/gdrobertslab/lab/GenRef/10x-hg38	1000	125000	40	OvCanc_pt_5
GSE184880	SRR16093380	G0029	High-grade serous ovarian cancer tissue	tumor validation	Ovarian cancer	/home/gdrobertslab/lab/GenRef/10x-hg38	1000	125000	40	OvCanc_pt_5
GSE184880	SRR16093381	G0030	High-grade serous ovarian cancer tissue	tumor validation	Ovarian cancer	/home/gdrobertslab/lab/GenRef/10x-hg38	1000	150000	40	OvCanc_pt_6
GSE184880	SRR16093382	G0030	High-grade serous ovarian cancer tissue	tumor validation	Ovarian cancer	/home/gdrobertslab/lab/GenRef/10x-hg38	1000	150000	40	OvCanc_pt_6
GSE184880	SRR16093383	G0030	High-grade serous ovarian cancer tissue	tumor validation	Ovarian cancer	/home/gdrobertslab/lab/GenRef/10x-hg38	1000	150000	40	OvCanc_pt_6
GSE184880	SRR16093384	G0030	High-grade serous ovarian cancer tissue	tumor validation	Ovarian cancer	/home/gdrobertslab/lab/GenRef/10x-hg38	1000	150000	40	OvCanc_pt_6
GSE184880	SRR16093385	G0031	High-grade serous ovarian cancer tissue	tumor validation	Ovarian cancer	/home/gdrobertslab/lab/GenRef/10x-hg38	1000	100000	40	OvCanc_pt_7
GSE184880	SRR16093386	G0031	High-grade serous ovarian cancer tissue	tumor validation	Ovarian cancer	/home/gdrobertslab/lab/GenRef/10x-hg38	1000	100000	40	OvCanc_pt_7
GSE184880	SRR16093387	G0031	High-grade serous ovarian cancer tissue	tumor validation	Ovarian cancer	/home/gdrobertslab/lab/GenRef/10x-hg38	1000	100000	40	OvCanc_pt_7
GSE184880	SRR16093388	G0031	High-grade serous ovarian cancer tissue	tumor validation	Ovarian cancer	/home/gdrobertslab/lab/GenRef/10x-hg38	1000	100000	40	OvCanc_pt_7
GSE306201	SRR35094270	G0032	Breast cancer Breast primary	tumor validation	Breast cancer	/home/gdrobertslab/lab/GenRef/10x-hg38	1000	50000	30	BrCanc_pt_1
GSE306201	SRR35094266	G0034	Breast cancer Breast primary	tumor validation	Breast cancer	/home/gdrobertslab/lab/GenRef/10x-hg38	1000	30000	20	BrCanc_pt_3
GSE306201	SRR35094265	G0035	Breast cancer Breast primary	tumor validation	Breast cancer	/home/gdrobertslab/lab/GenRef/10x-hg38	1000	100000	20	BrCanc_pt_4
GSE306201	SRR35094263	G0036	Breast cancer Breast primary	tumor validation	Breast cancer	/home/gdrobertslab/lab/GenRef/10x-hg38	1000	25000	20	BrCanc_pt_5
GSE306201	SRR35094264	G0038	Breast cancer Lymph Node Metastasis	tumor validation	Breast cancer	/home/gdrobertslab/lab/GenRef/10x-hg38	1000	90000	30	BrCanc_pt_7
GSE306201	SRR35094267	G0039	Breast cancer Mediastinum Metastasis	tumor validation	Breast cancer	/home/gdrobertslab/lab/GenRef/10x-hg38	1000	30000	25	BrCanc_pt_8
GSE306201	SRR35094250	G0040	Breast cancer Liver Metastasis	tumor validation	Breast cancer	/home/gdrobertslab/lab/GenRef/10x-hg38	1000	50000	30	BrCanc_pt_9
GSE306201	SRR35094252	G0040	Breast cancer Liver Metastasis	tumor validation	Breast cancer	/home/gdrobertslab/lab/GenRef/10x-hg38	1000	50000	30	BrCanc_pt_9
GSE306201	SRR35094251	G0041	Breast cancer Liver Metastasis	tumor validation	Breast cancer	/home/gdrobertslab/lab/GenRef/10x-hg38	1000	30000	20	BrCanc_pt_10
GSE306201	SRR35094257	G0042	Breast cancer Lymph Node Metastasis	tumor validation	Breast cancer	/home/gdrobertslab/lab/GenRef/10x-hg38	1000	50000	20	BrCanc_pt_11
GSE306201	SRR35094255	G0043	Breast cancer Liver Metastasis	tumor validation	Breast cancer	/home/gdrobertslab/lab/GenRef/10x-hg38	1000	25000	20	BrCanc_pt_12
GSE306201	SRR35094259	G0043	Breast cancer Liver Metastasis	tumor validation	Breast cancer	/home/gdrobertslab/lab/GenRef/10x-hg38	1000	25000	20	BrCanc_pt_12
GSE306201	SRR35094260	G0043	Breast cancer Liver Metastasis	tumor validation	Breast cancer	/home/gdrobertslab/lab/GenRef/10x-hg38	1000	25000	20	BrCanc_pt_12
GSE306201	SRR35094261	G0043	Breast cancer Liver Metastasis	tumor validation	Breast cancer	/home/gdrobertslab/lab/GenRef/10x-hg38	1000	25000	20	BrCanc_pt_12
GSE306201	SRR35094258	G0044	Breast cancer Adrenal Gland Metastasis	tumor validation	Breast cancer	/home/gdrobertslab/lab/GenRef/10x-hg38	1000	60000	20	BrCanc_pt_13
GSE306201	SRR35094256	G0045	Breast cancer Bone Metastasis	tumor validation	Breast cancer	/home/gdrobertslab/lab/GenRef/10x-hg38	1000	125000	40	BrCanc_pt_14
GSE306201	SRR35094253	G0047	Breast cancer Liver Metastasis	tumor validation	Breast cancer	/home/gdrobertslab/lab/GenRef/10x-hg38	1000	80000	40	BrCanc_pt_16
GSE261693	SRR28353274	G0048	Ewing2_GEX	tumor validation	Ewing sarcoma	/home/gdrobertslab/lab/GenRef/10x-hg38	1000	40000	35	Ewing_pt_1
GSE261693	SRR28353275	G0049	Ewing1_GEX	tumor validation	Ewing sarcoma	/home/gdrobertslab/lab/GenRef/10x-hg38	1000	75000	30	Ewing_pt_2
GSE316454	NA	S0122	K7M2 sLPmCherry lung mets 10 days post injection. Flow sorted Cherry positive fraction 1:1:1 mix of CD45+, Epcam+ and double negative	truthset validation	Osteosarcoma	10x-mouse	1000	100000	30	BALBC_K7M2_lung_1
GSE316454	NA	S0123	K7M2 sLPmCherry lung mets 10 days post injection. Flow sorted Cherry negative fraction 1:1:1 mix of CD45+, Epcam+ and double negative	truthset validation	Osteosarcoma	10x-mouse	1000	35000	30	BALBC_K7M2_lung_2
GSE252703	NA	S0066	B6 ctrl lung Epcam postive:negative 1:1	mouse validation	healthy	10x-mouse	1000	90000	30	C57BL6_lung
GSE179681	NA	S0067	B6, F420 injected, lungs from ROB 273 A, B, D; Epcam postive:negative 1:1	mouse validation	Osteosarcoma	10x-mouse	1000	100000	30	C57BL6_F420_lung_1
GSE252703	NA	S0068	B6, F420 injected, lungs from ROB 273E and ROB 274A; Epcam postive:negative 1:1	mouse validation	Osteosarcoma	10x-mouse	1000	120000	30	C57BL6_F420_lung_2
GSE252703	NA	S0074	Balb/c ctrl lung Epcam postive:negative 1:1	mouse validation	healthy	10x-mouse	1000	75000	20	BALBC_lung
GSE252703	NA	S0075	Balb/c, K7M2 injected, lungs; Epcam postive:negative 1:1	mouse validation	Osteosarcoma	10x-mouse	1000	120000	30	BALBC_K7M2_lung
GSE179681	NA	S0200	F420 cellculture p17	mouse validation	Osteosarcoma	10x-mouse	1000	75000	20	F420_culture
GSE179681	NA	S0201	K7M2 cellculture p17	mouse validation	Osteosarcoma	10x-mouse	1000	80000	20	K7M2_culture
GSE316454	NA	S0246	F420 lung mets and niche cells ctrl	mouse validation	Osteosarcoma	10x-mouse	1000	50000	20	C57BL6_F420_lung_3
GSE316454	NA	S0260	F420, barcoded, 46 days post TV injection	mouse validation	Osteosarcoma	10x-mouse	1000	80000	20	C57BL6_F420_lung_4
GSE316454	NA	S0261	F420, barcoded, 46 days post TV injection	mouse validation	Osteosarcoma	10x-mouse	1000	90000	20	C57BL6_F420_lung_5
NA	NA	flex_eye	Eye mouse flex data	flex validation	healthy	mm10	0	75000	20	Flex_eye
NA	NA	flex_intestine	Intestine mouse flex data	flex validation	healthy	mm11	0	100000	20	Flex_intestine
NA	NA	flex_ovary	Ovary mouse flex data	flex validation	healthy	mm12	0	150000	20	Flex_ovary
NA	NA	flex_stomach	Stomach mouse flex data	flex validation	healthy	mm13	0	150000	20	Flex_stomach
