## Supplemental figures and tables for "SCANBIT facilitates identification of tumor cell populations in scRNAseq data using pseudobulked SNV calls": ST_3_n_var_count_summary.tsv

depth	mean_count_var	median_count_var	se_count	cum_count_var
2	38.3314	19	1.00	82.99
3	11.3105	6	0.29	44.66
4	6.6451	3	0.17	33.35
5	4.5918	2	0.12	26.70
6	3.4629	1	0.09	22.11
7	2.2919	1	0.06	18.65
8	1.8496	1	0.05	16.36
9	1.5554	0	0.05	14.51
10	1.3446	0	0.04	12.95
11	1.1302	0	0.04	11.61
12	0.8971	0	0.03	10.48
13	0.8161	0	0.03	9.58
14	0.6956	0	0.02	8.76
15	0.6490	0	0.02	8.07
16	0.5031	0	0.02	7.42
17	0.4471	0	0.02	6.92
18	0.4182	0	0.02	6.47
19	0.3893	0	0.02	6.05
20	0.3488	0	0.02	5.66
21	0.3047	0	0.01	5.31
22	0.2735	0	0.01	5.01
23	0.2578	0	0.01	4.74
24	0.2144	0	0.01	4.48
25	0.2170	0	0.01	4.26
26	0.1990	0	0.01	4.05
27	0.1803	0	0.01	3.85
28	0.1723	0	0.01	3.67
29	0.1671	0	0.01	3.49
30	0.1373	0	0.01	3.33
31	0.1250	0	0.01	3.19
32	0.1167	0	0.01	3.06
33	0.1119	0	0.01	2.95
34	0.1115	0	0.01	2.84
35	0.1054	0	0.01	2.72
36	0.1041	0	0.01	2.62
37	0.0871	0	0.01	2.52
38	0.0858	0	0.01	2.43
39	0.0726	0	0.01	2.34
40	0.0788	0	0.01	2.27
41	0.0681	0	0.01	2.19
42	0.0669	0	0.01	2.12
43	0.0659	0	0.01	2.06
44	0.0614	0	0.01	1.99
45	0.0521	0	0.00	1.93
46	0.0511	0	0.00	1.88
47	0.0482	0	0.00	1.83
48	0.0485	0	0.00	1.78
49	0.0456	0	0.00	1.73
50	0.0476	0	0.00	1.68
51	0.0440	0	0.00	1.64
52	0.0421	0	0.00	1.59
53	0.0399	0	0.00	1.55
54	0.0392	0	0.00	1.51
55	0.0341	0	0.00	1.47
56	0.0328	0	0.00	1.44
57	0.0315	0	0.00	1.40
58	0.0331	0	0.00	1.37
59	0.0312	0	0.00	1.34
60	0.0238	0	0.00	1.31
61	0.0228	0	0.00	1.28
62	0.0302	0	0.00	1.26
63	0.0235	0	0.00	1.23
64	0.0222	0	0.00	1.21
65	0.0219	0	0.00	1.19
66	0.0174	0	0.00	1.16
67	0.0167	0	0.00	1.15
68	0.0225	0	0.00	1.13
69	0.0196	0	0.00	1.11
70	0.0164	0	0.00	1.09
71	0.0148	0	0.00	1.07
72	0.0151	0	0.00	1.06
73	0.0132	0	0.00	1.04
74	0.0190	0	0.00	1.03
75	0.0138	0	0.00	1.01
76	0.0119	0	0.00	0.99
77	0.0145	0	0.00	0.98
78	0.0119	0	0.00	0.97
79	0.0145	0	0.00	0.96
80	0.0125	0	0.00	0.94
81	0.0125	0	0.00	0.93
82	0.0116	0	0.00	0.92
83	0.0132	0	0.00	0.91
84	0.0090	0	0.00	0.89
85	0.0087	0	0.00	0.88
86	0.0119	0	0.00	0.87
87	0.0125	0	0.00	0.86
88	0.0090	0	0.00	0.85
89	0.0100	0	0.00	0.84
90	0.0129	0	0.00	0.83
91	0.0103	0	0.00	0.82
92	0.0084	0	0.00	0.81
93	0.0096	0	0.00	0.80
94	0.0103	0	0.00	0.79
95	0.0071	0	0.00	0.78
96	0.0096	0	0.00	0.77
97	0.0080	0	0.00	0.76
98	0.0090	0	0.00	0.76
99	0.0080	0	0.00	0.75
100	0.0051	0	0.00	0.74
101	0.0077	0	0.00	0.73
102	0.0058	0	0.00	0.73
103	0.0103	0	0.00	0.72
104	0.0080	0	0.00	0.71
105	0.0042	0	0.00	0.70
106	0.0048	0	0.00	0.70
107	0.0048	0	0.00	0.69
108	0.0068	0	0.00	0.69
109	0.0048	0	0.00	0.68
110	0.0058	0	0.00	0.68
111	0.0061	0	0.00	0.67
112	0.0077	0	0.00	0.66
113	0.0058	0	0.00	0.66
114	0.0042	0	0.00	0.65
115	0.0032	0	0.00	0.65
116	0.0061	0	0.00	0.64
117	0.0039	0	0.00	0.64
118	0.0074	0	0.00	0.63
119	0.0055	0	0.00	0.63
120	0.0058	0	0.00	0.62
121	0.0023	0	0.00	0.61
122	0.0045	0	0.00	0.61
123	0.0035	0	0.00	0.61
124	0.0051	0	0.00	0.60
125	0.0032	0	0.00	0.60
126	0.0042	0	0.00	0.60
127	0.0048	0	0.00	0.59
128	0.0058	0	0.00	0.59
129	0.0032	0	0.00	0.58
130	0.0058	0	0.00	0.58
131	0.0042	0	0.00	0.57
132	0.0026	0	0.00	0.57
133	0.0023	0	0.00	0.57
134	0.0039	0	0.00	0.56
135	0.0042	0	0.00	0.56
136	0.0048	0	0.00	0.55
137	0.0019	0	0.00	0.55
138	0.0045	0	0.00	0.55
139	0.0019	0	0.00	0.54
140	0.0023	0	0.00	0.54
141	0.0035	0	0.00	0.54
142	0.0023	0	0.00	0.54
143	0.0032	0	0.00	0.53
144	0.0035	0	0.00	0.53
145	0.0029	0	0.00	0.53
146	0.0029	0	0.00	0.52
147	0.0045	0	0.00	0.52
148	0.0039	0	0.00	0.52
149	0.0026	0	0.00	0.51
150	0.0029	0	0.00	0.51
151	0.0026	0	0.00	0.51
152	0.0013	0	0.00	0.50
153	0.0019	0	0.00	0.50
154	0.0023	0	0.00	0.50
155	0.0016	0	0.00	0.50
156	0.0032	0	0.00	0.50
157	0.0019	0	0.00	0.49
158	0.0035	0	0.00	0.49
159	0.0023	0	0.00	0.49
160	0.0026	0	0.00	0.49
161	0.0029	0	0.00	0.48
162	0.0029	0	0.00	0.48
163	0.0019	0	0.00	0.48
164	0.0010	0	0.00	0.48
165	0.0045	0	0.00	0.48
166	0.0029	0	0.00	0.47
167	0.0029	0	0.00	0.47
168	0.0023	0	0.00	0.47
169	0.0016	0	0.00	0.46
170	0.0019	0	0.00	0.46
171	0.0006	0	0.00	0.46
172	0.0016	0	0.00	0.46
173	0.0006	0	0.00	0.46
174	0.0016	0	0.00	0.46
175	0.0026	0	0.00	0.45
176	0.0016	0	0.00	0.45
177	0.0023	0	0.00	0.45
178	0.0029	0	0.00	0.45
179	0.0010	0	0.00	0.45
180	0.0032	0	0.00	0.44
181	0.0026	0	0.00	0.44
182	0.0010	0	0.00	0.44
183	0.0006	0	0.00	0.44
184	0.0026	0	0.00	0.44
185	0.0010	0	0.00	0.43
186	0.0023	0	0.00	0.43
187	0.0010	0	0.00	0.43
188	0.0019	0	0.00	0.43
189	0.0019	0	0.00	0.43
190	0.0035	0	0.00	0.43
191	0.0003	0	0.00	0.42
192	0.0026	0	0.00	0.42
193	0.0003	0	0.00	0.42
194	0.0029	0	0.00	0.42
195	0.0026	0	0.00	0.42
196	0.0006	0	0.00	0.41
197	0.0006	0	0.00	0.41
198	0.0010	0	0.00	0.41
199	0.0016	0	0.00	0.41
200	0.0016	0	0.00	0.41
201	0.0035	0	0.00	0.41
202	0.0010	0	0.00	0.41
203	0.0010	0	0.00	0.40
204	0.0010	0	0.00	0.40
205	0.0023	0	0.00	0.40
206	0.0035	0	0.00	0.40
207	0.0013	0	0.00	0.40
208	0.0010	0	0.00	0.40
209	0.0016	0	0.00	0.39
210	0.0013	0	0.00	0.39
211	0.0006	0	0.00	0.39
212	0.0010	0	0.00	0.39
213	0.0010	0	0.00	0.39
214	0.0006	0	0.00	0.39
215	0.0019	0	0.00	0.39
217	0.0010	0	0.00	0.39
218	0.0013	0	0.00	0.39
219	0.0023	0	0.00	0.38
220	0.0010	0	0.00	0.38
221	0.0010	0	0.00	0.38
223	0.0010	0	0.00	0.38
224	0.0006	0	0.00	0.38
225	0.0013	0	0.00	0.38
226	0.0006	0	0.00	0.38
227	0.0010	0	0.00	0.38
228	0.0013	0	0.00	0.38
229	0.0016	0	0.00	0.37
230	0.0026	0	0.00	0.37
231	0.0019	0	0.00	0.37
232	0.0016	0	0.00	0.37
233	0.0006	0	0.00	0.37
234	0.0013	0	0.00	0.37
235	0.0016	0	0.00	0.36
236	0.0029	0	0.00	0.36
237	0.0010	0	0.00	0.36
238	0.0029	0	0.00	0.36
239	0.0010	0	0.00	0.36
240	0.0010	0	0.00	0.36
241	0.0006	0	0.00	0.35
242	0.0016	0	0.00	0.35
244	0.0006	0	0.00	0.35
245	0.0006	0	0.00	0.35
246	0.0010	0	0.00	0.35
247	0.0013	0	0.00	0.35
248	0.0013	0	0.00	0.35
249	0.0003	0	0.00	0.35
250	0.0006	0	0.00	0.35
251	0.0016	0	0.00	0.35
252	0.0013	0	0.00	0.34
253	0.0003	0	0.00	0.34
254	0.0026	0	0.00	0.34
255	0.0010	0	0.00	0.34
256	0.0013	0	0.00	0.34
257	0.0003	0	0.00	0.34
258	0.0010	0	0.00	0.34
259	0.0006	0	0.00	0.34
260	0.0010	0	0.00	0.34
261	0.0010	0	0.00	0.34
262	0.0013	0	0.00	0.33
263	0.0013	0	0.00	0.33
264	0.0013	0	0.00	0.33
265	0.0013	0	0.00	0.33
266	0.0006	0	0.00	0.33
267	0.0003	0	0.00	0.33
268	0.0006	0	0.00	0.33
269	0.0013	0	0.00	0.33
270	0.0013	0	0.00	0.33
271	0.0010	0	0.00	0.32
272	0.0010	0	0.00	0.32
273	0.0013	0	0.00	0.32
274	0.0013	0	0.00	0.32
275	0.0019	0	0.00	0.32
278	0.0006	0	0.00	0.32
279	0.0019	0	0.00	0.32
280	0.0013	0	0.00	0.32
281	0.0003	0	0.00	0.31
282	0.0010	0	0.00	0.31
283	0.0003	0	0.00	0.31
284	0.0006	0	0.00	0.31
285	0.0013	0	0.00	0.31
286	0.0003	0	0.00	0.31
287	0.0006	0	0.00	0.31
288	0.0003	0	0.00	0.31
289	0.0013	0	0.00	0.31
290	0.0016	0	0.00	0.31
291	0.0003	0	0.00	0.31
292	0.0010	0	0.00	0.31
293	0.0010	0	0.00	0.31
294	0.0019	0	0.00	0.30
295	0.0010	0	0.00	0.30
296	0.0003	0	0.00	0.30
297	0.0010	0	0.00	0.30
298	0.0006	0	0.00	0.30
299	0.0010	0	0.00	0.30
300	0.0003	0	0.00	0.30
301	0.0019	0	0.00	0.30
302	0.0006	0	0.00	0.30
303	0.0003	0	0.00	0.30
305	0.0003	0	0.00	0.30
306	0.0013	0	0.00	0.30
307	0.0010	0	0.00	0.29
308	0.0010	0	0.00	0.29
309	0.0010	0	0.00	0.29
310	0.0003	0	0.00	0.29
311	0.0006	0	0.00	0.29
312	0.0006	0	0.00	0.29
313	0.0006	0	0.00	0.29
314	0.0006	0	0.00	0.29
315	0.0003	0	0.00	0.29
316	0.0016	0	0.00	0.29
317	0.0010	0	0.00	0.29
319	0.0013	0	0.00	0.29
320	0.0003	0	0.00	0.28
321	0.0006	0	0.00	0.28
323	0.0006	0	0.00	0.28
324	0.0006	0	0.00	0.28
325	0.0006	0	0.00	0.28
326	0.0003	0	0.00	0.28
328	0.0013	0	0.00	0.28
329	0.0010	0	0.00	0.28
330	0.0013	0	0.00	0.28
332	0.0013	0	0.00	0.28
333	0.0006	0	0.00	0.28
335	0.0010	0	0.00	0.28
336	0.0016	0	0.00	0.27
337	0.0003	0	0.00	0.27
338	0.0032	0	0.00	0.27
339	0.0019	0	0.00	0.27
340	0.0010	0	0.00	0.27
341	0.0003	0	0.00	0.27
342	0.0003	0	0.00	0.27
343	0.0003	0	0.00	0.27
344	0.0010	0	0.00	0.27
345	0.0003	0	0.00	0.26
346	0.0010	0	0.00	0.26
347	0.0003	0	0.00	0.26
348	0.0006	0	0.00	0.26
349	0.0003	0	0.00	0.26
350	0.0016	0	0.00	0.26
351	0.0013	0	0.00	0.26
353	0.0006	0	0.00	0.26
354	0.0013	0	0.00	0.26
355	0.0003	0	0.00	0.26
356	0.0006	0	0.00	0.26
357	0.0003	0	0.00	0.26
358	0.0013	0	0.00	0.26
359	0.0003	0	0.00	0.25
360	0.0003	0	0.00	0.25
361	0.0003	0	0.00	0.25
362	0.0010	0	0.00	0.25
363	0.0013	0	0.00	0.25
364	0.0006	0	0.00	0.25
365	0.0003	0	0.00	0.25
366	0.0003	0	0.00	0.25
367	0.0003	0	0.00	0.25
368	0.0006	0	0.00	0.25
369	0.0010	0	0.00	0.25
370	0.0003	0	0.00	0.25
371	0.0013	0	0.00	0.25
372	0.0010	0	0.00	0.25
374	0.0023	0	0.00	0.25
375	0.0006	0	0.00	0.24
376	0.0003	0	0.00	0.24
378	0.0006	0	0.00	0.24
379	0.0003	0	0.00	0.24
380	0.0003	0	0.00	0.24
381	0.0006	0	0.00	0.24
383	0.0003	0	0.00	0.24
384	0.0006	0	0.00	0.24
385	0.0006	0	0.00	0.24
386	0.0003	0	0.00	0.24
387	0.0003	0	0.00	0.24
389	0.0006	0	0.00	0.24
391	0.0003	0	0.00	0.24
392	0.0003	0	0.00	0.24
393	0.0010	0	0.00	0.24
394	0.0006	0	0.00	0.24
395	0.0006	0	0.00	0.24
397	0.0003	0	0.00	0.23
398	0.0003	0	0.00	0.23
400	0.0013	0	0.00	0.23
401	0.0010	0	0.00	0.23
402	0.0013	0	0.00	0.23
403	0.0006	0	0.00	0.23
404	0.0006	0	0.00	0.23
405	0.0006	0	0.00	0.23
406	0.0006	0	0.00	0.23
408	0.0006	0	0.00	0.23
409	0.0006	0	0.00	0.23
410	0.0013	0	0.00	0.23
412	0.0006	0	0.00	0.23
413	0.0006	0	0.00	0.22
414	0.0003	0	0.00	0.22
415	0.0003	0	0.00	0.22
416	0.0003	0	0.00	0.22
417	0.0013	0	0.00	0.22
418	0.0003	0	0.00	0.22
420	0.0010	0	0.00	0.22
423	0.0003	0	0.00	0.22
424	0.0006	0	0.00	0.22
425	0.0006	0	0.00	0.22
426	0.0003	0	0.00	0.22
427	0.0010	0	0.00	0.22
430	0.0003	0	0.00	0.22
432	0.0003	0	0.00	0.22
434	0.0003	0	0.00	0.22
436	0.0003	0	0.00	0.22
437	0.0006	0	0.00	0.22
438	0.0006	0	0.00	0.22
439	0.0006	0	0.00	0.22
441	0.0003	0	0.00	0.21
442	0.0010	0	0.00	0.21
444	0.0003	0	0.00	0.21
445	0.0006	0	0.00	0.21
447	0.0003	0	0.00	0.21
449	0.0010	0	0.00	0.21
450	0.0003	0	0.00	0.21
451	0.0003	0	0.00	0.21
454	0.0003	0	0.00	0.21
455	0.0003	0	0.00	0.21
456	0.0003	0	0.00	0.21
457	0.0003	0	0.00	0.21
459	0.0003	0	0.00	0.21
462	0.0003	0	0.00	0.21
463	0.0006	0	0.00	0.21
464	0.0006	0	0.00	0.21
465	0.0003	0	0.00	0.21
467	0.0003	0	0.00	0.21
471	0.0003	0	0.00	0.21
472	0.0006	0	0.00	0.21
473	0.0006	0	0.00	0.21
474	0.0006	0	0.00	0.20
475	0.0006	0	0.00	0.20
476	0.0003	0	0.00	0.20
477	0.0006	0	0.00	0.20
478	0.0003	0	0.00	0.20
480	0.0003	0	0.00	0.20
482	0.0006	0	0.00	0.20
484	0.0003	0	0.00	0.20
485	0.0003	0	0.00	0.20
486	0.0006	0	0.00	0.20
487	0.0003	0	0.00	0.20
488	0.0006	0	0.00	0.20
489	0.0003	0	0.00	0.20
493	0.0003	0	0.00	0.20
494	0.0003	0	0.00	0.20
499	0.0006	0	0.00	0.20
501	0.0006	0	0.00	0.20
503	0.0006	0	0.00	0.20
504	0.0003	0	0.00	0.20
506	0.0003	0	0.00	0.20
507	0.0003	0	0.00	0.20
508	0.0003	0	0.00	0.20
510	0.0003	0	0.00	0.19
511	0.0003	0	0.00	0.19
512	0.0010	0	0.00	0.19
513	0.0003	0	0.00	0.19
515	0.0003	0	0.00	0.19
517	0.0003	0	0.00	0.19
520	0.0003	0	0.00	0.19
521	0.0003	0	0.00	0.19
522	0.0003	0	0.00	0.19
523	0.0010	0	0.00	0.19
525	0.0003	0	0.00	0.19
526	0.0003	0	0.00	0.19
527	0.0003	0	0.00	0.19
530	0.0006	0	0.00	0.19
531	0.0006	0	0.00	0.19
532	0.0006	0	0.00	0.19
535	0.0003	0	0.00	0.19
536	0.0006	0	0.00	0.19
537	0.0003	0	0.00	0.19
539	0.0010	0	0.00	0.19
540	0.0006	0	0.00	0.19
541	0.0006	0	0.00	0.18
542	0.0003	0	0.00	0.18
543	0.0003	0	0.00	0.18
544	0.0003	0	0.00	0.18
545	0.0003	0	0.00	0.18
547	0.0006	0	0.00	0.18
548	0.0006	0	0.00	0.18
549	0.0010	0	0.00	0.18
552	0.0003	0	0.00	0.18
555	0.0010	0	0.00	0.18
556	0.0003	0	0.00	0.18
562	0.0003	0	0.00	0.18
563	0.0003	0	0.00	0.18
564	0.0003	0	0.00	0.18
566	0.0003	0	0.00	0.18
571	0.0010	0	0.00	0.18
575	0.0013	0	0.00	0.18
579	0.0003	0	0.00	0.18
580	0.0003	0	0.00	0.17
581	0.0006	0	0.00	0.17
582	0.0003	0	0.00	0.17
585	0.0006	0	0.00	0.17
586	0.0003	0	0.00	0.17
590	0.0010	0	0.00	0.17
593	0.0003	0	0.00	0.17
595	0.0010	0	0.00	0.17
596	0.0003	0	0.00	0.17
597	0.0003	0	0.00	0.17
598	0.0003	0	0.00	0.17
601	0.0013	0	0.00	0.17
602	0.0003	0	0.00	0.17
603	0.0006	0	0.00	0.17
605	0.0003	0	0.00	0.17
609	0.0003	0	0.00	0.17
610	0.0013	0	0.00	0.17
613	0.0003	0	0.00	0.17
615	0.0003	0	0.00	0.16
616	0.0003	0	0.00	0.16
618	0.0003	0	0.00	0.16
623	0.0003	0	0.00	0.16
624	0.0003	0	0.00	0.16
625	0.0003	0	0.00	0.16
627	0.0003	0	0.00	0.16
628	0.0003	0	0.00	0.16
629	0.0003	0	0.00	0.16
631	0.0006	0	0.00	0.16
632	0.0003	0	0.00	0.16
634	0.0003	0	0.00	0.16
636	0.0003	0	0.00	0.16
637	0.0010	0	0.00	0.16
640	0.0003	0	0.00	0.16
644	0.0006	0	0.00	0.16
646	0.0003	0	0.00	0.16
647	0.0003	0	0.00	0.16
649	0.0006	0	0.00	0.16
653	0.0006	0	0.00	0.16
654	0.0006	0	0.00	0.16
655	0.0003	0	0.00	0.16
656	0.0003	0	0.00	0.16
657	0.0006	0	0.00	0.16
659	0.0003	0	0.00	0.15
661	0.0003	0	0.00	0.15
662	0.0003	0	0.00	0.15
664	0.0006	0	0.00	0.15
666	0.0003	0	0.00	0.15
667	0.0010	0	0.00	0.15
670	0.0006	0	0.00	0.15
671	0.0003	0	0.00	0.15
677	0.0003	0	0.00	0.15
678	0.0003	0	0.00	0.15
679	0.0006	0	0.00	0.15
682	0.0003	0	0.00	0.15
683	0.0003	0	0.00	0.15
689	0.0003	0	0.00	0.15
690	0.0013	0	0.00	0.15
691	0.0006	0	0.00	0.15
693	0.0003	0	0.00	0.15
694	0.0003	0	0.00	0.15
699	0.0003	0	0.00	0.15
704	0.0003	0	0.00	0.15
705	0.0003	0	0.00	0.15
706	0.0003	0	0.00	0.14
708	0.0003	0	0.00	0.14
712	0.0003	0	0.00	0.14
715	0.0003	0	0.00	0.14
719	0.0006	0	0.00	0.14
720	0.0003	0	0.00	0.14
725	0.0003	0	0.00	0.14
727	0.0003	0	0.00	0.14
731	0.0003	0	0.00	0.14
734	0.0006	0	0.00	0.14
741	0.0003	0	0.00	0.14
745	0.0006	0	0.00	0.14
746	0.0003	0	0.00	0.14
749	0.0003	0	0.00	0.14
750	0.0006	0	0.00	0.14
752	0.0006	0	0.00	0.14
754	0.0003	0	0.00	0.14
755	0.0003	0	0.00	0.14
759	0.0003	0	0.00	0.14
760	0.0006	0	0.00	0.14
761	0.0003	0	0.00	0.14
762	0.0003	0	0.00	0.14
772	0.0003	0	0.00	0.14
773	0.0003	0	0.00	0.14
774	0.0003	0	0.00	0.14
776	0.0003	0	0.00	0.14
777	0.0003	0	0.00	0.13
778	0.0003	0	0.00	0.13
780	0.0003	0	0.00	0.13
782	0.0003	0	0.00	0.13
783	0.0003	0	0.00	0.13
785	0.0003	0	0.00	0.13
788	0.0003	0	0.00	0.13
789	0.0003	0	0.00	0.13
790	0.0003	0	0.00	0.13
791	0.0003	0	0.00	0.13
795	0.0003	0	0.00	0.13
796	0.0006	0	0.00	0.13
797	0.0003	0	0.00	0.13
799	0.0003	0	0.00	0.13
809	0.0003	0	0.00	0.13
811	0.0003	0	0.00	0.13
812	0.0003	0	0.00	0.13
816	0.0003	0	0.00	0.13
817	0.0003	0	0.00	0.13
819	0.0003	0	0.00	0.13
821	0.0003	0	0.00	0.13
823	0.0003	0	0.00	0.13
827	0.0003	0	0.00	0.13
828	0.0006	0	0.00	0.13
830	0.0003	0	0.00	0.13
831	0.0003	0	0.00	0.13
836	0.0003	0	0.00	0.13
837	0.0003	0	0.00	0.13
840	0.0003	0	0.00	0.13
846	0.0003	0	0.00	0.12
850	0.0003	0	0.00	0.12
854	0.0003	0	0.00	0.12
857	0.0003	0	0.00	0.12
860	0.0003	0	0.00	0.12
861	0.0006	0	0.00	0.12
864	0.0003	0	0.00	0.12
868	0.0003	0	0.00	0.12
871	0.0003	0	0.00	0.12
872	0.0003	0	0.00	0.12
873	0.0006	0	0.00	0.12
877	0.0003	0	0.00	0.12
879	0.0003	0	0.00	0.12
883	0.0003	0	0.00	0.12
884	0.0003	0	0.00	0.12
894	0.0003	0	0.00	0.12
900	0.0003	0	0.00	0.12
902	0.0006	0	0.00	0.12
904	0.0003	0	0.00	0.12
906	0.0003	0	0.00	0.12
917	0.0006	0	0.00	0.12
925	0.0006	0	0.00	0.12
926	0.0003	0	0.00	0.12
929	0.0003	0	0.00	0.12
932	0.0003	0	0.00	0.12
935	0.0003	0	0.00	0.12
945	0.0003	0	0.00	0.11
950	0.0010	0	0.00	0.11
951	0.0003	0	0.00	0.11
953	0.0003	0	0.00	0.11
955	0.0003	0	0.00	0.11
956	0.0003	0	0.00	0.11
957	0.0006	0	0.00	0.11
960	0.0003	0	0.00	0.11
961	0.0003	0	0.00	0.11
964	0.0003	0	0.00	0.11
965	0.0006	0	0.00	0.11
968	0.0003	0	0.00	0.11
972	0.0003	0	0.00	0.11
973	0.0003	0	0.00	0.11
974	0.0003	0	0.00	0.11
975	0.0003	0	0.00	0.11
985	0.0003	0	0.00	0.11
987	0.0003	0	0.00	0.11
991	0.0003	0	0.00	0.11
993	0.0003	0	0.00	0.11
995	0.0003	0	0.00	0.11
996	0.0003	0	0.00	0.11
997	0.0006	0	0.00	0.11
998	0.0003	0	0.00	0.11
1000	0.0003	0	0.00	0.11
1010	0.0003	0	0.00	0.11
1013	0.0003	0	0.00	0.10
1014	0.0003	0	0.00	0.10
1021	0.0003	0	0.00	0.10
1038	0.0003	0	0.00	0.10
1039	0.0003	0	0.00	0.10
1044	0.0006	0	0.00	0.10
1047	0.0003	0	0.00	0.10
1048	0.0003	0	0.00	0.10
1051	0.0003	0	0.00	0.10
1055	0.0003	0	0.00	0.10
1057	0.0003	0	0.00	0.10
1060	0.0003	0	0.00	0.10
1065	0.0006	0	0.00	0.10
1068	0.0003	0	0.00	0.10
1069	0.0003	0	0.00	0.10
1071	0.0006	0	0.00	0.10
1073	0.0003	0	0.00	0.10
1075	0.0006	0	0.00	0.10
1077	0.0003	0	0.00	0.10
1087	0.0003	0	0.00	0.10
1093	0.0003	0	0.00	0.10
1094	0.0006	0	0.00	0.10
1098	0.0003	0	0.00	0.10
1109	0.0006	0	0.00	0.10
1116	0.0003	0	0.00	0.10
1121	0.0003	0	0.00	0.09
1131	0.0003	0	0.00	0.09
1140	0.0003	0	0.00	0.09
1144	0.0006	0	0.00	0.09
1146	0.0003	0	0.00	0.09
1150	0.0003	0	0.00	0.09
1155	0.0003	0	0.00	0.09
1165	0.0003	0	0.00	0.09
1166	0.0003	0	0.00	0.09
1176	0.0006	0	0.00	0.09
1178	0.0003	0	0.00	0.09
1179	0.0003	0	0.00	0.09
1181	0.0003	0	0.00	0.09
1190	0.0003	0	0.00	0.09
1195	0.0003	0	0.00	0.09
1199	0.0003	0	0.00	0.09
1204	0.0003	0	0.00	0.09
1205	0.0003	0	0.00	0.09
1215	0.0003	0	0.00	0.09
1230	0.0003	0	0.00	0.09
1231	0.0003	0	0.00	0.09
1236	0.0003	0	0.00	0.09
1237	0.0003	0	0.00	0.09
1238	0.0003	0	0.00	0.09
1240	0.0003	0	0.00	0.09
1244	0.0003	0	0.00	0.09
1253	0.0006	0	0.00	0.09
1257	0.0003	0	0.00	0.09
1264	0.0003	0	0.00	0.08
1267	0.0003	0	0.00	0.08
1271	0.0003	0	0.00	0.08
1276	0.0003	0	0.00	0.08
1279	0.0003	0	0.00	0.08
1310	0.0003	0	0.00	0.08
1320	0.0003	0	0.00	0.08
1322	0.0003	0	0.00	0.08
1324	0.0003	0	0.00	0.08
1326	0.0003	0	0.00	0.08
1328	0.0003	0	0.00	0.08
1329	0.0003	0	0.00	0.08
1330	0.0003	0	0.00	0.08
1337	0.0003	0	0.00	0.08
1339	0.0003	0	0.00	0.08
1349	0.0006	0	0.00	0.08
1350	0.0003	0	0.00	0.08
1351	0.0003	0	0.00	0.08
1360	0.0003	0	0.00	0.08
1362	0.0003	0	0.00	0.08
1363	0.0006	0	0.00	0.08
1372	0.0006	0	0.00	0.08
1375	0.0003	0	0.00	0.08
1379	0.0003	0	0.00	0.08
1381	0.0003	0	0.00	0.08
1383	0.0003	0	0.00	0.08
1391	0.0003	0	0.00	0.08
1392	0.0003	0	0.00	0.08
1394	0.0006	0	0.00	0.07
1400	0.0003	0	0.00	0.07
1401	0.0003	0	0.00	0.07
1408	0.0003	0	0.00	0.07
1415	0.0003	0	0.00	0.07
1417	0.0003	0	0.00	0.07
1422	0.0003	0	0.00	0.07
1442	0.0003	0	0.00	0.07
1443	0.0003	0	0.00	0.07
1460	0.0006	0	0.00	0.07
1467	0.0003	0	0.00	0.07
1476	0.0003	0	0.00	0.07
1485	0.0003	0	0.00	0.07
1489	0.0003	0	0.00	0.07
1493	0.0003	0	0.00	0.07
1500	0.0010	0	0.00	0.07
1513	0.0003	0	0.00	0.07
1528	0.0003	0	0.00	0.07
1537	0.0003	0	0.00	0.07
1539	0.0003	0	0.00	0.07
1540	0.0003	0	0.00	0.07
1551	0.0003	0	0.00	0.07
1569	0.0003	0	0.00	0.07
1570	0.0003	0	0.00	0.07
1575	0.0003	0	0.00	0.07
1584	0.0003	0	0.00	0.07
1585	0.0003	0	0.00	0.07
1595	0.0003	0	0.00	0.06
1600	0.0006	0	0.00	0.06
1605	0.0006	0	0.00	0.06
1627	0.0003	0	0.00	0.06
1631	0.0003	0	0.00	0.06
1637	0.0003	0	0.00	0.06
1641	0.0003	0	0.00	0.06
1651	0.0003	0	0.00	0.06
1653	0.0003	0	0.00	0.06
1660	0.0003	0	0.00	0.06
1671	0.0003	0	0.00	0.06
1676	0.0003	0	0.00	0.06
1680	0.0003	0	0.00	0.06
1685	0.0010	0	0.00	0.06
1688	0.0003	0	0.00	0.06
1693	0.0003	0	0.00	0.06
1697	0.0003	0	0.00	0.06
1709	0.0003	0	0.00	0.06
1713	0.0003	0	0.00	0.06
1718	0.0006	0	0.00	0.06
1734	0.0003	0	0.00	0.06
1735	0.0003	0	0.00	0.06
1762	0.0003	0	0.00	0.06
1767	0.0003	0	0.00	0.06
1768	0.0003	0	0.00	0.06
1782	0.0006	0	0.00	0.06
1791	0.0003	0	0.00	0.05
1792	0.0003	0	0.00	0.05
1801	0.0003	0	0.00	0.05
1813	0.0003	0	0.00	0.05
1844	0.0003	0	0.00	0.05
1848	0.0003	0	0.00	0.05
1866	0.0003	0	0.00	0.05
1877	0.0003	0	0.00	0.05
1888	0.0003	0	0.00	0.05
1894	0.0003	0	0.00	0.05
1899	0.0003	0	0.00	0.05
1903	0.0003	0	0.00	0.05
1905	0.0003	0	0.00	0.05
1911	0.0003	0	0.00	0.05
1914	0.0003	0	0.00	0.05
1916	0.0003	0	0.00	0.05
1923	0.0003	0	0.00	0.05
1940	0.0003	0	0.00	0.05
1943	0.0003	0	0.00	0.05
1958	0.0003	0	0.00	0.05
1961	0.0003	0	0.00	0.05
1968	0.0003	0	0.00	0.05
2007	0.0003	0	0.00	0.05
2023	0.0003	0	0.00	0.05
2026	0.0003	0	0.00	0.05
2048	0.0003	0	0.00	0.05
2063	0.0003	0	0.00	0.05
2070	0.0003	0	0.00	0.05
2073	0.0003	0	0.00	0.05
2090	0.0003	0	0.00	0.05
2108	0.0003	0	0.00	0.05
2113	0.0003	0	0.00	0.04
2118	0.0003	0	0.00	0.04
2122	0.0003	0	0.00	0.04
2130	0.0003	0	0.00	0.04
2148	0.0003	0	0.00	0.04
2166	0.0003	0	0.00	0.04
2169	0.0003	0	0.00	0.04
2172	0.0003	0	0.00	0.04
2173	0.0003	0	0.00	0.04
2175	0.0003	0	0.00	0.04
2179	0.0003	0	0.00	0.04
2189	0.0003	0	0.00	0.04
2190	0.0003	0	0.00	0.04
2223	0.0003	0	0.00	0.04
2229	0.0003	0	0.00	0.04
2244	0.0003	0	0.00	0.04
2249	0.0003	0	0.00	0.04
2253	0.0003	0	0.00	0.04
2256	0.0003	0	0.00	0.04
2261	0.0006	0	0.00	0.04
2301	0.0003	0	0.00	0.04
2303	0.0003	0	0.00	0.04
2317	0.0003	0	0.00	0.04
2331	0.0003	0	0.00	0.04
2332	0.0003	0	0.00	0.04
2351	0.0003	0	0.00	0.04
2352	0.0003	0	0.00	0.04
2354	0.0003	0	0.00	0.04
2360	0.0003	0	0.00	0.04
2367	0.0003	0	0.00	0.04
2403	0.0003	0	0.00	0.03
2424	0.0003	0	0.00	0.03
2431	0.0003	0	0.00	0.03
2435	0.0003	0	0.00	0.03
2442	0.0003	0	0.00	0.03
2446	0.0003	0	0.00	0.03
2448	0.0003	0	0.00	0.03
2472	0.0003	0	0.00	0.03
2533	0.0003	0	0.00	0.03
2569	0.0003	0	0.00	0.03
2585	0.0003	0	0.00	0.03
2588	0.0003	0	0.00	0.03
2593	0.0003	0	0.00	0.03
2594	0.0003	0	0.00	0.03
2606	0.0003	0	0.00	0.03
2613	0.0003	0	0.00	0.03
2618	0.0003	0	0.00	0.03
2631	0.0003	0	0.00	0.03
2633	0.0003	0	0.00	0.03
2664	0.0003	0	0.00	0.03
2672	0.0003	0	0.00	0.03
2686	0.0006	0	0.00	0.03
2688	0.0003	0	0.00	0.03
2716	0.0003	0	0.00	0.03
2720	0.0003	0	0.00	0.03
2722	0.0003	0	0.00	0.03
2730	0.0003	0	0.00	0.03
2746	0.0003	0	0.00	0.03
2773	0.0003	0	0.00	0.03
2779	0.0006	0	0.00	0.03
2792	0.0003	0	0.00	0.02
2809	0.0006	0	0.00	0.02
2814	0.0003	0	0.00	0.02
2836	0.0003	0	0.00	0.02
2878	0.0003	0	0.00	0.02
2908	0.0003	0	0.00	0.02
2971	0.0003	0	0.00	0.02
2990	0.0003	0	0.00	0.02
3057	0.0003	0	0.00	0.02
3064	0.0003	0	0.00	0.02
3113	0.0003	0	0.00	0.02
3123	0.0003	0	0.00	0.02
3151	0.0003	0	0.00	0.02
3153	0.0003	0	0.00	0.02
3165	0.0003	0	0.00	0.02
3238	0.0003	0	0.00	0.02
3247	0.0003	0	0.00	0.02
3276	0.0003	0	0.00	0.02
3280	0.0003	0	0.00	0.02
3290	0.0003	0	0.00	0.02
3328	0.0006	0	0.00	0.02
3337	0.0003	0	0.00	0.02
3377	0.0003	0	0.00	0.02
3448	0.0003	0	0.00	0.02
3449	0.0003	0	0.00	0.02
3501	0.0003	0	0.00	0.02
3511	0.0003	0	0.00	0.02
3540	0.0003	0	0.00	0.02
3566	0.0003	0	0.00	0.01
3607	0.0003	0	0.00	0.01
3619	0.0003	0	0.00	0.01
3623	0.0003	0	0.00	0.01
3689	0.0003	0	0.00	0.01
3724	0.0003	0	0.00	0.01
3778	0.0003	0	0.00	0.01
3881	0.0003	0	0.00	0.01
3902	0.0003	0	0.00	0.01
3919	0.0003	0	0.00	0.01
4104	0.0003	0	0.00	0.01
4266	0.0003	0	0.00	0.01
4294	0.0003	0	0.00	0.01
4612	0.0003	0	0.00	0.01
4624	0.0003	0	0.00	0.01
4636	0.0003	0	0.00	0.01
4678	0.0003	0	0.00	0.01
4878	0.0003	0	0.00	0.01
5062	0.0003	0	0.00	0.01
5165	0.0003	0	0.00	0.01
5178	0.0003	0	0.00	0.01
5222	0.0003	0	0.00	0.01
5255	0.0003	0	0.00	0.01
5280	0.0003	0	0.00	0.01
5417	0.0003	0	0.00	0.01
5467	0.0003	0	0.00	0.01
5489	0.0003	0	0.00	0.01
5635	0.0003	0	0.00	0.01
5712	0.0003	0	0.00	0.01
5737	0.0003	0	0.00	0.01
5784	0.0003	0	0.00	0.01
5842	0.0003	0	0.00	0.00
6038	0.0003	0	0.00	0.00
6139	0.0003	0	0.00	0.00
6169	0.0003	0	0.00	0.00
6416	0.0003	0	0.00	0.00
6475	0.0003	0	0.00	0.00
6555	0.0003	0	0.00	0.00
6619	0.0003	0	0.00	0.00
6729	0.0003	0	0.00	0.00
6845	0.0003	0	0.00	0.00
7337	0.0003	0	0.00	0.00
7538	0.0003	0	0.00	0.00
7951	0.0003	0	0.00	0.00
8003	0.0003	0	0.00	0.00
8075	0.0003	0	0.00	0.00
